# A multivariate outcome test of covariance

**DOI:** 10.1101/2023.09.20.558234

**Authors:** Christophe Boetto, Arthur Frouin, Léo Henches, Antoine Auvergne, Yuka Suzuki, Etienne Patin, Marius Bredon, Alec Chiu, Milieu Interieur Consortium, Sriram Sankararaman, Noah Zaitlen, Sean P. Kennedy, Lluis Quintana-Murci, Darragh Duffy, Harry Sokol, Hugues Aschard

## Abstract

Multivariate analysis is becoming central in studies investigating high-throughput molecular data, yet, some important features of these data are seldom explored. Here, we present MANOCCA (Multivariate Analysis of Conditional CovAriance), a powerful method to test for the effect of a predictor on the covariance matrix of a multivariate outcome. The proposed test is by construction orthogonal to tests based on the mean and variance, and is able to capture effects that are missed by both approaches. We first compare the performances of MANOCCA with existing correlation-based methods and show that MANOCCA is the only test correctly calibrated in simulation mimicking omics data. We then investigate the impact of reducing the dimensionality of the data using principal component analysis when the sample size is smaller than the number of pairwise covariance terms analysed. We show that, in many realistic scenarios, the maximum power can be achieved with a limited number of components. Finally, we apply MANOCCA to 1,000 healthy individuals from the Milieu Interieur cohort, to assess the effect of health, lifestyle and genetic factors on the covariance of two sets of phenotypes, blood biomarkers and flow cytometry-based immune phenotypes. Our analyses identify significant associations between multiple factors and the covariance of both omics data.
