## Supplementary material for "A multivariate outcome test of covariance": SuppTables

### Sheet: TOC
	Table of Content
	Table S1. Blood cells included in the analysis
	Table S2. Metabolites included in the analysis
	Table S3. Environmental and clinical factors from the Milieu Interieur study
	Table S4. Comparison MANOCCA MANOVA
	Table S5. Suggestive significant result from MANOCCA GWAS
	Table S6. Phewas screening in the IEU database using a P < 5x10-7 threshold
	Table S7. Phewas results for loci associated at suggestive genome-wide significance level with MANOCCA

### Sheet: Table S1
Table S1. Blood cells included in the analysis
Variable	Description	Mean	SD
MFI_CD16_IN_CD16HI_OF_NKNEW_PANEL4	MFI of CD16 in CD16hi NK cells	140.375	19.1413
MFI_CD16_OF_CD56HI_OF_NKNEW_PANEL4	MFI of CD16 in CD56hi NK cells	42.9656	10.1015
MFI_CD69_IN_CD16HI_PANEL4	MFI of CD69 in CD16hi NK cells	6.22848	0.249511
MFI_CD69_IN_CD56HI_PANEL4	MFI of CD69 in CD56hi NK cells	6.28951	0.254925
MFI_CD8A_IN_CD16HI_PANEL4	MFI of CD8a in CD16hi NK cells	61.8246	15.767
MFI_CD8A_IN_CD56HI_PANEL4	MFI of CD8a in CD56hi NK cells	7.26654	0.450226
MFI_HLADR_IN_CD16HI_PANEL4	MFI of HLA-DR in CD16hi NK cells	967.928	250.667
MFI_HLADR_IN_CD56HI_PANEL4	MFI of HLA-DR in CD56hi NK cells	20.8164	3.37458
MFI_NKP46_OF_NK_CELLS_PANEL4	MFI of NKp46 in NK cells	7.79142	0.246334
MFI_OF_CD69_IN_CD69POSCD16HI_PANEL4	MFI of CD69 in CD69+ CD16+ NK cells	8.12393	0.151757
MFI_OF_CD69_IN_CD69POSCD56HI_PANEL4	MFI of CD69 in CD69+ CD56+ NK cells	8.39569	0.271646
MFI_OF_CD69_IN_CD8APOSCD16HI_PANEL4	MFI of CD69 in CD8a+ CD16+ NK cells	6.18523	0.240527
MFI_OF_CD69_IN_CD8APOSCD56HI_PANEL4	MFI of CD69 in CD8a+ CD56+ NK cells	6.12661	0.24586
MFI_OF_CD69_IN_HLADRPOSCD16HI_PANEL4	MFI of CD69 in HLA-DR+ CD16+ NK cells	6.37391	0.556999
MFI_OF_CD8A_IN_CD69POSCD16HI_PANEL4	MFI of CD8a in CD69+ CD16+ NK cells	8.00683	0.556381
MFI_OF_CD8A_IN_CD69POSCD56HI_PANEL4	MFI of CD8a in CD69+ CD56+ NK cells	6.97161	0.758479
MFI_OF_CD8A_IN_CD8APOSCD16HI_PANEL4	MFI of CD8a in CD8a+ CD16+ NK cells	8.91105	0.266323
MFI_OF_CD8A_IN_CD8APOSCD56HI_PANEL4	MFI of CD8a in CD8a+ CD56+ NK cells	8.33381	0.258647
MFI_OF_CD8A_IN_HLADRPOSCD16HI_PANEL4	MFI of CD8a in HLA-DR+ CD16+ NK cells	52.4858	24.476
MFI_OF_HLADR_IN_CD69POSCD16HI_PANEL4	MFI of HLA-DR in CD69+ CD16+ NK cells	1050.18	270.398
MFI_OF_HLADR_IN_CD69POSCD56HI_PANEL4	MFI of HLA-DR in CD69+ CD56+ NK cells	20.3761	5.56423
MFI_OF_HLADR_IN_CD8APOSCD16HI_PANEL4	MFI of HLA-DR in CD8a+ CD16+ NK cells	936.942	238.817
MFI_OF_HLADR_IN_CD8APOSCD56HI_PANEL4	MFI of HLA-DR in CD8a+ CD56+ NK cells	20.3383	3.51079
MFI_OF_HLADR_IN_HLADRPOSCD16HI_PANEL4	MFI of HLA-DR in HLA-DR+ CD16+ NK cells	8.82825	0.337353
MFI_OF_HLADR_IN_HLADRPOSCD56HI_PANEL4	MFI of HLA-DR in HLA-DR+ CD56+ NK cells	8.72305	0.357421
N_CD16HI_PANEL4	Number of CD16hi NK cells	84.1682	23.3902
N_CD56HI_PANEL4	Number of CD56hi NK cells	6.27793	0.495817
N_CD69POSCD16HI_PANEL4	Number of CD69+ CD16hi NK cells	15.2244	5.29505
N_CD69POSCD56HI_PANEL4	Number of CD69+ CD56hi NK cells	3.15634	0.553123
N_CD8APOSCD16HI_PANEL4	Number of CD8a+ CD16hi NK cells	57.7306	18.9768
N_CD8APOSCD56HI_PANEL4	Number of CD8a+ CD56hi NK cells	13.3362	3.99273
N_HLADRPOSCD56HI_PANEL4	Number of HLA-DR+ CD56hi NK cells	1.17265	0.715886
N_NK_CELLS_PANEL4	Number of NK cells	8.92243	0.519313
RATIO_CD16HI_CD56HI_PANEL4	Ratio of CD16hi to CD56hi NK cells	2.58896	0.553963
RATIO_MFI_CD16_IN_CD16HI_AND_MFI_CD16_INCD56HI_PANEL4	Ratio of CD16 MFI in CD16hi to CD56hi NK cells	3.34623	0.578933
MFI_CD16_IN_CD14HI_MONO_PANEL5	MFI of CD16 in CD14hi monocytes	33.4601	3.47309
MFI_CD16_IN_CD16HI_MONO_PANEL5	MFI of CD16 in CD16hi monocytes	9180.84	2250.15
N_CD14HI_MONO_PANEL5	Number of CD14hi monocytes	119.973	22.6244
N_CD16HI_MONO_PANEL5	Number of CD16hi monocytes	49.9122	10.7503
N_MONO_PANEL5	Number of monocytes	130.492	23.2219
N_CD45POS_PANEL5	Number of CD45+ cells	551.35	88.4354
N_TOTAL_PANEL5	Total number of cells	12.6421	0.334859
MFI_BASOPHILS_CD16_PANEL7	MFI of CD16 in basophils	154.857	33.9865
MFI_BASOPHILS_CD203C_PANEL7	MFI of CD203c in basophils	35.4032	10.3454
MFI_BASOPHILS_CD32_PANEL7	MFI of CD32 in basophils	84.6141	12.1621
MFI_BASOPHILS_FCERI_PANEL7	MFI of FceRI in basophils	77.4067	20.8408
MFI_EOSINOPHILS_CD16_PANEL7	MFI of CD16 in eosinophils	6.59406	0.175267
MFI_EOSINOPHILS_CD62L_PANEL7	MFI of CD62L in eosinophils	69.7452	6.28602
MFI_EOSINOPHILS_FCERI_PANEL7	MFI of FceRI in eosinophils	6.37371	0.192768
MFI_NEUTROPHILS_CD16_PANEL7	MFI of CD16 in neutrophils	38511.6	10675.8
MFI_NEUTROPHILS_CD62L_PANEL7	MFI of CD62L in neutrophils	11654.1	2551.11
MFI_NEUTROPHILS_FCERI_PANEL7	MFI of FceRI in neutrophils	10.5281	1.11768
N_VIABLE_BASOPHILS_PANEL7	Number of basophils	36.5959	8.88791
N_VIABLE_EOSINOPHILS_PANEL7	Number of eosinophils	7.75897	0.776111
N_VIABLE_NEUTROPHILS_PANEL7	Number of neutrophils	366.235	79.0601
CD86_MFI_IN_CD14HI_PANEL8	MFI of CD86 in CD14hi monocytes	8.62358	0.224592
CD86_MFI_IN_CDC1_PANEL8	MFI of CD86 in cDC1	5.8934	0.348039
CD86_MFI_IN_CDC3_PANEL8	MFI of CD86 in cDC3	6.54038	0.442362
CD86_MFI_IN_PDC_PANEL8	MFI of CD86 in pDC	17.6592	1.84865
HLADR_MFI_IN_CD14HI_PANEL8	MFI of HLADR in CD14hi monocytes	7.06127	0.310444
HLADR_MFI_IN_CDC1_PANEL8	MFI of HLADR in cDC1	8.28791	0.209435
HLADR_MFI_IN_CDC3_PANEL8	MFI of HLADR in cDC3	8.42172	0.286199
HLADR_MFI_IN_PDC_PANEL8	MFI of HLADR in pDC	71.4364	10.5764
N_CDC1_PANEL8	Number of Conventional DC1	6.96511	0.425076
N_CDC3_PANEL8	Number of Conventional DC3	4.37201	1.18672
N_PDC_PANEL8	Number of pDC	16.3923	4.24592
N_ILC_PANEL10	Number of ILC	26.1454	5.84487
N_ILC1_PANEL10	Number of ILC1	4.76952	0.442388
N_GROUP2_ILC_PANEL10	Number of ILC2	3.79458	0.729402
N_CD56NEGCD117POS_LTIANDILC3_PANEL10	Number of ILC3	4.10313	0.613535
N_CD56_ILC_PANEL10	Number of CD56+ ILC	19.6448	5.65148
MFI_OF_CD127_OF_ILC1_PANEL10	MFI of CD127 in ILC1	7.1545	0.137574
MFI_OF_CD161_OF_ILC1_PANEL10	MFI of CD161 in ILC1	5.99619	0.397223
MFI_OF_CD161_OF_CD56NEGCD117POS_LTIANDILC3_PANEL10	MFI of CD161 in ILC3	37.308	3.54276
N_CD161POS_CD56NEGCD117POS_LTIANDILC3_PANEL10	Number of CD161+ ILC3	5.94108	1.78713
N_CD56POSNKP44NEG_GROUP1AND3_ILC_PANEL10	Number of NCR- CD56+ ILC	18.2563	5.47147
N_NCRPOS_ILC3_PANEL10	Number of NCR+ CD56+ ILC	3.38401	0.848652
N_CD8BNEGCD4NEG_PANEL1	Number of CD8b- CD4- T cells	8.09089	0.619045
MFI_CCR7_IN_CD4POS_CM_PANEL1	MFI of CCR7 in CM CD4+ T cells	28.18	3.40601
MFI_CCR7_IN_CD4POS_EM_PANEL1	MFI of CCR7 in EM CD4+ T cells	583.555	80.7557
MFI_CCR7_OIN_CD4POS_EMRA_PANEL1	MFI of CCR7 in EMRA CD4+ T cells	643.685	147.561
MFI_CCR7_IN_CD4_NAIVE_PANEL1	MFI of CCR7 in naive CD4+ T cells	7.5667	0.1873
MFI_CCR7_IN_CD8BPOS_CM_PANEL1	MFI of CCR7 in CM CD8+ T cells	596.082	99.4812
MFI_CCR7_IN_CD8BPOS_EM_PANEL1	MFI of CCR7 in EM CD8+ T cells	782.949	96.8236
MFI_CCR7_IN_CD8BPOS_EMRA_PANEL1	MFI of CCR7 in EMRA CD8+ T cells	814.15	104.63
MFI_CCR7_IN_CD8BPOS_NAIVE_PANEL1	MFI of CCR7 in naive CD8+ T cells	48.7284	4.93101
N_CD3POS_PANEL1	Number of T cells	244.064	41.9158
N_CD4POS_PANEL1	Number of CD4+ T cells	197.076	35.5504
N_CD4POS_CM_PANEL1	Number of CM CD4+ T cells	148	27.0889
N_CD4POS_EM_PANEL1	Number of EM CD4+ T cells	7.85503	0.58386
N_CD4POS_NAIVE_PANEL1	Number of naive CD4+ T cells	112.07	32.1457
N_CD8BPOS_PANEL1	Number of CD8b+ T cells	9.58731	0.437575
N_CD8BPOS_CM_PANEL1	Number of CM CD8+ T cells	8.69906	0.456491
N_CD8BPOS_EM_PANEL1	Number of EM CD8+ T cells	6.26194	0.858467
N_CD8BPOS_EMRA_PANEL1	Number of EMRA CD8+ T cells	6.5619	1.15405
N_CD8BPOS_NAIVE_PANEL1	Number of naive CD8+ T cells	8.35993	0.73245
N_HLADRPOS_IN_CD4POS_CM_PANEL1	Number of HLA-DR+ CM CD4+ T cells	6.98425	0.434054
N_HLADRPOS_IN_CD4POS_EM_PANEL1	Number of HLA-DR+ EM CD4+ T cells	5.69291	0.644703
N_HLADRPOS_IN_CD8BPOS_CM_PANEL1	Number of HLA-DR+ CM CD8+ T cells	6.42907	0.637698
N_HLADRPOS_IN_CD8BPOS_EM_PANEL1	Number of HLA-DR+ EM CD8+ T cells	4.25661	0.946455
RATIO_CD4_CD8_PANEL1	CD4+/CD8+ ratio	0.933511	0.367202
N_CD4POS_EMRA_PANEL1	Number of EMRA CD4+ T cells	4.26944	1.67837
N_HLADRPOS_IN_CD4POS_EMRA_PANEL1	Number of HLA-DR+ EMRA CD4+ T cells	2.60992	1.2731
N_HLADRPOS_IN_CD8BPOS_EMRA_PANEL1	Number of HLA-DR+ EMRA CD8+ T cells	4.26621	1.26081
MFI_ICOS_IN_ACTIVATED_TREG_PANEL2	MFI of ICOS in activated Treg	5.41423	0.187326
MFI_ICOS_IN_MEMORY_TREG_PANEL2	MFI of ICOS in memory Treg	4.67072	0.153332
MFI_ICOS_IN_NAIVE_TREG_PANEL2	MFI of ICOS in naive Treg	4.03634	0.281319
N_ACTIVATED_TREG_PANEL2	Number of activated Treg	18.0217	4.26117
N_CONVENTIONAL_T_PANEL2	Number of conventional T cells	10.3686	0.365445
N_MEMORY_TREG_PANEL2	Number of memory Treg	34.6965	7.572
N_NAIVE_TREG_PANEL2	Number of naive Treg	6.31092	0.58289
N_TREG_PANEL2	Number of Treg cells	7.65795	0.386942
N_GDTCRPOS_PANEL3	Number of gd+ T cells	7.48494	0.776274
N_TOTAL_MAIT_OF_CD3_PANEL3	Number of MAIT cells	47.3027	17.7101
N_CD4NEGCD8NEG_MAIT_PANEL3	Number of CD4- CD8- MAIT cells	6.43334	0.993281
N_CD4NEGCD8NEG_MAIT_HLADRPOS_PANEL3	Number of HLA-DR+ CD4- CD8- MAIT cells	2.31296	0.929895
N_CD8_MAIT_PANEL3	Number of CD8+ MAIT cells	33.4112	13.7078
N_TOTAL_NKT_OF_CD3_PANEL3	Number of NKT in T cells	3.91545	1.07762
N_C4NEGCD8NEG_NKT_PANEL3	Number of CD4- CD8- NKT cells	3.47898	1.27305
N_CD4NEGCD8NEG_NKT_HLADRPOS_PANEL3	Number of HLA-DR+ CD4- CD8- NKT cells	0.175317	0.393696
CD19_MFI_IN_BCELLS_PANEL6	MFI of CD19 in B cells	8.54758	0.110545
CD21_MFI_IN_BCELLS_PANEL6	MFI of CD21 in B cells	72.1514	5.29442
CD21_MFI_IN_GC_BCELLS_PANEL6	MFI of CD21 in germinal center B cells	7.57308	0.375146
CD21_MFI_IN_MEMB_DN_PANEL6	MFI of CD21 in double negative memory B cells	60.4231	5.26499
CD21_MFI_IN_MEMBCD24HI_PANEL6	MFI of CD21 in CD24hi memory B cells	73.3528	5.44662
CD21_MFI_IN_MEMBCD24INT_PANEL6	MFI of CD21 in CD24int memory B cells	4988.85	686.397
CD21_MFI_IN_MEMBCD24LO_PANEL6	MFI of CD21 in CD24low memory B cells	62.7611	4.91264
CD21_MFI_IN_MEMBCELLS_PANEL6	MFI of CD21 in memory B cells	71.1499	5.18265
CD21_MFI_IN_MZB_PANEL6	MFI of CD21 in marginal zone B cells	76.9899	6.33293
CD21_MFI_IN_MZBIGMNEG_PANEL6	MFI of CD21 in IgM- marginal zone B cells	76.7734	6.2631
CD21_MFI_IN_MZBIGMPOS_PANEL6	MFI of CD21 in IgM+ marginal zone B cells	76.703	6.78097
CD21_MFI_IN_NAIVEB_PANEL6	MFI of CD21 in naive B cells	5374.35	886.095
CD21_MFI_IN_TRANSITIONALB_PANEL6	MFI of CD21 in transitional B cells	70.4371	5.59065
CD24_MFI_IN_BCELLS_PANEL6	MFI of CD24 in B cells	33.0392	4.19554
CD24_MFI_IN_GC_PANEL6	MFI of CD24 in germinal center B cells	12.041	2.8514
CD24_MFI_IN_MEMB_DN_PANEL6	MFI of CD24 in double negative memory B cells	6.77594	0.257115
CD24_MFI_IN_MEMBCELLS_PANEL6	MFI of CD24 in memory B cells	7.27439	0.259238
CD24_MFI_IN_MZB_PANEL6	MFI of CD24 in marginal zone B cells	7.55042	0.267521
CD24_MFI_IN_MZBIGMNEG_PANEL6	MFI of CD24 in IgM- marginal zone B cells	39.2856	5.26718
CD24_MFI_IN_MZBIGMPOS_PANEL6	MFI of CD24 in IgM+ marginal zone B cells	7.63293	0.261802
CD24_MFI_IN_NAIVEB_PANEL6	MFI of CD24 in naive B Cells	6.59114	0.232367
CD27_MFI_IN_BCELLS_PANEL6	MFI of CD27 in B cells	34.6488	6.98267
CD38_MFI_IN_BCELLS_PANEL6	MFI of CD38 in B cells	8.34817	0.362691
CD38_MFI_IN_GC_PANEL6	MFI of CD38 in germinal center B cells	19948.9	1752.19
CD38_MFI_IN_MEMB_DN_PANEL6	MFI of CD38 in double negative memory B cells	8.61817	0.481742
CD38_MFI_IN_MEMBCELLS_PANEL6	MFI of CD38 in memory B cells	1157.32	278.321
IGD_MFI_IN_BCELLS_PANEL6	MFI of IgD in B cells	48.0784	6.79526
IGM_MFI_IN_BCELLS_PANEL6	MFI of IgM in B cells	6.15354	0.362712
N_BCELLS_PANEL6	Number of B cells	107.498	25.4055
N_BCELLSCD21NEGCD27NEG_PANEL6	Number of CD21- CD27- B cells	86.1791	22.4572
N_BCELLSCD21NEGCD27POS_PANEL6	Number of CD21- CD27+ B cells	5.54991	0.60237
N_FOUNDERB_PANEL6	Number of founder B cells	2.25576	0.724004
N_GC_BCELLS_PANEL6	Number of germinal center B cells	3.44425	0.591527
N_MEMBCELLS_PANEL6	Number of memory B cells	43.1025	12.756
N_MEMBCELLS_DN_PANEL6	Number of double negative memory B cells	6.6455	0.579702
N_MEMBCELLSCD24HI_PANEL6	Number of CD24hi memory B cells	31.8425	9.87025
N_MEMBCELLSCD24LO_PANEL6	Number of CD24low memory B cells	5.48762	0.739128
N_MZB_PANEL6	Number of marginal zone B cells	7.00838	0.658937
N_MZBIGMNEG_PANEL6	Number of IgM- marginal zone B cells	6.43354	0.718843
N_MZBIGMPOS_PANEL6	Number of IgM+ marginal zone B cells	6.04656	0.742011
N_NAIVEB_PANEL6	Number of naive B cells	76.9311	19.8832
N_TRANSITIONALB_PANEL6	Number of transitional B cells	23.3256	8.35286
N_CCR6POS_CD4POS_PANEL9	Number of CCR6+ CD4+ T cells	88.6035	19.5932
N_CCR6POS_CD8POS_PANEL9	Number of CCR6+ CD8+ T cells	7.05627	0.699962
N_CRTH2POS_PANEL9	Number of CD4+ Th2 cells	21.5064	6.00495
N_CXCR5POS_PANEL9	Number of CD4+ THF cells	50.9663	10.7567
N_PLASMOCYTES_PANEL6	Number of plasmocytes	4.1389	0.784398
N_CD8BPOSCD4POS_PANEL5	Number of CD8b+ CD4+ T cells	5.01143	0.730559
N_CXCR3POS_PANEL9	Number of Th1 cells	50.5931	19.9523
Abbreviations: MFI = Mean Fluorescence Intensity ; MAIT=mucosa-associated invariant T

### Sheet: Table S2
Table S2. Metabolites included in the analysis
Variable	Description	Variable type	Variable value	Mean	SD
RBC.V0	Hematology: Erythrocytes	double	T/L	4.68479	0.410832
HGB.V0	Hematology: Hemoglobin	double	g/dL	14.3893	1.13923
HCT.V0	Hematology: Haematocrit	double	RATIO	42.83	3.41474
MCV.V0	Hematology: Mean corpuscular volume	double	um3	91.5629	3.78502
WBC.V0	Hematology: Leucocytes	double	G/L	6.49032	1.65637
NEUT.V0	Hematology: Neutrophils	double	G/L	4.03676	1.38335
EOS.V0	Hematology: Eosinophils	double	G/L	0.15124	0.127944
BASO.V0	Hematology: Basophils	double	G/L	0.032994	0.0161604
LYM.V0	Hematology: Lymphocytes	double	G/L	1.78625	0.494341
MONO.V0	Hematology: Monocytes	double	G/L	0.485615	0.155566
PLAT.V0	Hematology: Platelets	double	G/L	235.031	47.3536
SODIUM.V0	Biochemistry: Sodium	double	mmol/L	139.744	1.57649
K.V0	Biochemistry: Potassium	double	mmol/L	4.43558	0.302919
CA.V0	Biochemistry: Calcium	double	mmol/L	2.45374	0.0825173
PHOS.V0	Biochemistry: Phosphate	double	mmol/L	1.12336	0.147774
CL.V0	Biochemistry: Chloride	double	mmol/L	103.676	1.97592
BICARB.V0	Biochemistry: Bicarbonates	double	mmol/L	28.6038	2.03583
ALP.V0	Biochemistry: Alkaline phosphatases	double	IU/L	73.5413	20.0408
AST.V0	Biochemistry: ASAT	double	IU/L	23.8982	7.08651
ALT.V0	Biochemistry: ALAT	double	IU/L	25.7802	12.6276
GGT.V0	Biochemistry: Gamma GT	double	IU/L	26.9325	17.6131
BILI.V0	Biochemistry: Total bilirubin	double	umol/L	12.0629	5.61388
UREA.V0	Biochemistry: Urea	double	mmol/L	5.18256	1.27527
CREAT.V0	Biochemistry: Creatinine	double	umol/L	70.0766	12.3668
URATE.V0	Biochemistry: Uric Acid	double	umol/L	279.941	66.4736
ALB.V0	Biochemistry: Albumin	double	g/L	46.1018	2.51348
GLUC.V0	Biochemistry: Fasting glycaemia	double	mmol/L	4.97117	0.494384
CHOL.V0	Biochemistry: Total cholesterol	double	mmol/L	5.82681	1.15363
LDL.V0	Biochemistry: LDL	double	mmol/L	3.76099	1.01572
HDL.V0	Biochemistry: HDL	double	mmol/L	1.59077	0.364342
TRIG.V0	Biochemistry: Triglycerides	double	mmol/L	1.05653	0.505664
PROT.V0	Biochemistry: Total proteins	double	g/L	74.4214	3.73597
CRP.V0	Biochemistry: CRP	double	mg/L	1.96794	2.53834

### Sheet: Table S3
Table S3. Environmental and clinical factors from the Milieu Interieur study
Panel	Variable	N	Mean	SD	Variable description	Variable type	Variable values	Coding
Demographics	age	992	44.7348	14.408	Precise age estimated in years at V0, corrected based on email from Louis-Guillaume Marquier from the 20/03/2015	double	years	double
	sex	992	0.501008	0.500251	Sex	binary	1=male; 2=female	0,1
	house owner	977	0.41	0.49	Does the subject own his/her housing?	categorical	landlord; leaser	0,1
	professional physical activity	616	0.65	0.62	Professional physical activity	categorical	none; moderate; considerable	0,1,2
	physical activity during leisure	992	0.79	0.55	Physical activity during leisure	integer	1=Little or no physical activity; 2=Moderate physical activity; 3=Intense physical activity	integer
	days per week physical activity	985	2.04	1.69	Days per week of physical activity during leisure	integer	days per week	integer
	hours per day physical activity	984	1.08	0.99	Hours per day of physical activity during leisure	double	hours per day	double
Vaccination history	vacc mumps	988	0.219636	0.414209	Vaccination against mumps	binary	Yes; No	1,0
	vacc rubella	988	0.224696	0.417594	Vaccination against rubella	binary	Yes; No	1,0
	vacc typhoid	988	0.0475709	0.212964	Vaccination against typhoid	binary	Yes; No	1,0
	vacc whooping cough	988	0.252024	0.434395	Vaccination against whooping cough	binary	Yes; No	1,0
	vacc yellow fever	988	0.0809717	0.27293	Vaccination against yellow fever	binary	Yes; No	1,0
Medical history	childhood diseases	980	0.793878	0.404726	Childhood diseases (Cat:8)	categorical	Yes; No	1,0
	surgical interventions	991	0.695257	0.460531	Surgical interventions (Cat:10)	categorical	Yes; No	1,0
	measles	991	0.356206	0.479119	Cat:8:Measles	categorical	Yes_Antecedent; Yes_Current_WithoutTreatment; Yes_Current_WithTreatment; No	0,1,2,3
	rubella	988	0.0890688	0.284987	Cat:8:Rubella	categorical	Yes_Antecedent; Yes_Current_WithoutTreatment; Yes_Current_WithTreatment; No	0,1,2,3
	chicken pox	991	0.64884	0.479684	Cat:8:Chicken pox	categorical	Yes_Antecedent; Yes_Current_WithoutTreatment; Yes_Current_WithTreatment; No	0,1,2,3
	mumps	990	0.266667	0.44244	Cat:8:Mumps	categorical	Yes_Antecedent; Yes_Current_WithoutTreatment; Yes_Current_WithTreatment; No	0,1,2,3
	tonsillectomy	991	0.0817356	0.2741	Cat:10:Tonsillectomy	categorical	Yes; No	1,0
	appendicectomy	991	0.225025	0.41781	Cat:10:Appendicectomy	categorical	Yes; No	1,0
	measles	989	0.349848	0.477163	Cat:11:Measles	categorical	Yes; No	1,0
	hepatitis b	988	0.502024	0.500249	Cat:11:Hepatitis B	categorical	Yes; No	1,0
	flu	991	0.194753	0.39621	Cat:11:Flu	categorical	Yes; No	1,0
Sleep habits, drug habits, and psychological problems	hours of sleep	970	7.52308	1.03202	Hours of sleep in decimal (obtained from DORH variable)	double	hours per day	double
	major negative life event	969	0.294118	0.45588	Major negative life event, loss of loved one etc., last 12 month	binary	Yes; No	1,0
	lack of interest or pleasure	992	0.134073	0.340902	Lack of interest or pleasure in doing things, last 2 weeks	categorical	Never; Several_Days; More_Than_Seven_Days; Almost_Every_Day in the last two weeks	0,1,2,3
	depressed	991	0.163471	0.369982	Feeling sad, depressed or despairing, last 2 weeks	categorical	Never; Several_Days; More_Than_Seven_Days; Almost_Every_Day in the last two weeks	0,1,2,3
	sleep difficulties	992	0.444556	0.611817	Difficulties falling asleep or staying asleep, or sleeping too much, last 2 weeks	categorical	Never; Several_Days; More_Than_Seven_Days; Almost_Every_Day in the last two weeks	0,1,2,3
	tireness	992	0.425403	0.557926	Feeling tired or having little energy, last 2 weeks	categorical	Never; Several_Days; More_Than_Seven_Days; Almost_Every_Day in the last two weeks	0,1,2,3
	appetite	992	0.137097	0.344123	Little or too much appetite, last 2 weeks	categorical	Never; Several_Days; More_Than_Seven_Days; Almost_Every_Day in the last two weeks	0,1,2,3
	poor self image	992	0.144153	0.351422	Poor self-image, or you think that you are a loser or have not achieved your own expectations or those of your family., last 2 weeks	categorical	Never; Several_Days; More_Than_Seven_Days; Almost_Every_Day in the last two weeks	0,1,2,3
	difficulty concentrating	992	0.0856855	0.28004	Difficulty concentrating on things like reading the newspaper or watching the television, last 2 weeks	categorical	Never; Several_Days; More_Than_Seven_Days; Almost_Every_Day in the last two weeks	0,1,2,3
Food and nutrition	nutrinet factor 1	991	0.00042476	0.999596	Factor 1 (2.29% of variance explained) of the Factor Analysis used to define NUTR.PROFILE nutritional profiles (NutriNet)	double	-	double
	nutrinet factor 2	991	0.00336182	1.00219	Factor 2 (2.05% of variance explained) of the Factor Analysis used to define NUTR.PROFILE nutritional profiles (NutriNet)	double	-	double
	nutrinet factor 3	991	0.0009965	1.00103	Factor 3 (2.03% of variance explained) of the Factor Analysis used to define NUTR.PROFILE nutritional profiles (NutriNet)	double	-	double
Socio-professional information	educational attainment	992	16.7802	4.27228	Minimum number of years of education (obtained from NIVETUD variable)	integer	years	integer
	income	986	1.67748	1.19705	Net monthly income of the household (EUR)	categorical	From_0_To_1000; From_1001_To_2000; From_2001_To_3000; From_3001_To_4000; From_4001_To_5000; Over_5000	0,1,2,3,4,5
Smoking habits	smoking status	992	0.678427	0.795052	Smoking status	categorical	Smoker; Ex_Smoker; Non_Smoker	2,1,0
	nb years smoked	989	7.01618	10.1819	Number of years the patient smoked	integer	years	integer
	nb years since last smoked	992	27.124	22.7902	Number of years since last time the patient smoked	integer	years	integer
	smoking frequency	988	3.88669	7.11283	Smoking frequency	double	pack-years	double
	second hand smoking	992	0.366935	0.62607	Second-hand smoking	categorical	Yes_CurrentExposure; Yes_PastExposure; No	2,1,0
	nb years second hand smoke	985	4.08325	8.54407	Number of years of exposure to second-hand smoke	integer	years	integer
	nb years since last exposure second-hand smoke	975	35.3836	20.508	Number of years since last exposure to second-hand smoke	integer	years	integer
Basic physiological measurements	bmi	992	24.1482	3.21387	BMI Visit 0	double	kg/m^2	double
	systolic blood pressure	992	120.363	15.0527	Systolic measure 1 Visit 0	integer	mmHg	integer
	diastolic blood pressure	992	70.9446	9.18484	Diastolic measure 1 Visit 0	integer	mmHg	integer
	heart rate	992	60.1149	9.54763	Heart rate Visit 0	integer	bpm	integer
	ear temperature	992	36.5601	0.364631	Ear temperature Visit 0	double	°C	double

### Sheet: Table S4
Table S4. Comparison MANOCCA MANOVA
Predictor	Flow Cytometry P-value		Blood biomarkers P-value
	MANOCCA	Manova	MANOCCA	Manova
age	5.96745e-09	7.45746e-91	3.48601e-33	7.89767e-109
sex	0.000844476	3.15216e-53	1.33931e-30	2.09297e-265
house owner	0.0728885	0.00203224	0.00663633	1.66369e-05
professional physical activity	0.216343	0.747737	0.0276785	0.0325368
physical activity during leisure	0.0647256	0.00733313	0.0344521	1.92393e-05
days per week physical activity	0.0112191	0.0012568	0.296309	0.00398138
hours per day physical activity	0.340405	0.122863	0.108939	0.0711142
childhood diseases	0.381543	0.093621	0.0190237	0.83413
surgical interventions	0.0685865	0.462033	0.0130816	0.317861
measles	0.0148891	0.511361	0.0439399	0.00190396
rubella	0.60634	0.774934	0.0116205	0.0233933
chicken pox	0.354244	0.23474	0.0696206	0.466757
mumps	0.231101	0.43541	0.139756	0.519091
tonsillectomy	0.225853	0.176304	0.0693695	0.695392
appendicectomy	0.131477	0.43701	0.00346153	0.576417
measles	0.00866472	0.853347	0.0127234	0.118688
hepatitis b	0.0340259	0.0294296	0.385365	0.829015
flu	0.155743	0.164388	0.0699933	0.550842
vacc mumps	0.000996558	0.000582277	0.0723249	0.151098
vacc rubella	0.00583715	0.00271228	0.0497162	0.0450617
vacc typhoid	0.10163	0.815413	0.357943	0.155366
vacc whooping cough	0.664303	0.178772	0.382266	0.0246073
vacc yellow fever	0.00784461	0.0180604	0.283932	0.802615
hours of sleep	0.0949333	0.619198	0.0999415	0.0576897
major negative life event	0.0518717	0.944283	0.081508	0.616353
lack of interest or pleasure	0.01479	0.350637	0.00427666	0.299254
depressed	0.0297204	0.267269	0.074444	0.505527
sleep difficulties	0.041809	0.191507	0.0631323	0.39242
tireness	0.103108	0.186216	0.0145961	0.00975774
appetite	0.240343	0.775227	0.0502567	0.0128947
poor self image	0.0291685	0.28717	0.287971	0.0203073
difficulty concentrating	0.208944	0.332237	0.0424349	0.136751
nutrinet factor 1	0.103798	0.485571	0.590345	0.00724406
nutrinet factor 2	0.0352941	0.223769	0.0401045	0.323828
nutrinet factor 3	0.00252585	0.0481687	0.105805	0.0635248
educational attainment	0.397374	0.00178438	0.000177612	0.0032616
income	0.0468424	0.0167843	0.00263273	0.0345265
smoking status	2.07934e-12	2.78054e-40	5.54504e-12	3.03761e-33
nb years smoked	3.84944e-10	1.11718e-25	1.98009e-07	5.50479e-20
nb years since last smoked	7.54552e-09	4.42403e-23	3.12912e-06	4.89975e-18
smoking frequency	1.15447e-11	4.55958e-13	5.37124e-08	1.26958e-19
second hand smoking	0.00158984	0.170155	0.0263629	0.00616306
nb years second hand smoke	2.97744e-05	0.313082	0.0727816	0.0149021
nb years since last exposure second-hand smoke	0.00435635	0.078618	0.00613459	0.031063
BMI	0.142388	3.74863e-05	1.63355e-07	3.00309e-56
systolic blood pressure	0.188847	0.00576865	0.141111	2.73881e-12
diastolic blood pressure	0.622539	0.0355918	0.0158522	1.04213e-06
heart rate	0.0530244	0.00125491	0.00104934	4.94107e-24
ear temperature	0.0268742	0.0366987	0.000560847	2.1947e-18

### Sheet: Table S5
Table S5. Suggestive significant result from MANOCCA GWAS
Outcome	Chr	Position	rsid	a0	a1	P	Nearest Genes
Blood Biomarkers	7	69550153	rs12698845	T	A	3.83432e-07	AUTS2
	7	69563599	rs17141190	G	C	3.9329e-07
	7	69584777	rs148396027	G	GAATA	3.60152e-07
	7	69627759	rs13230441	T	C	3.90677e-07
	15	74487024	rs58138979	G	A	4.15305e-07	STRA6, CCDC33, ISLR
Flow cytometry	1	171056691	rs6608461	G	C	2.41851e-07	FMO3, FMO6P, LOC105371611
	1	171057593	rs66501104	G	GA	2.4224e-07
	1	171060208	rs1736561	G	A	1.98711e-07
	1	171060732	rs35525949	T	TC	1.84767e-07
	1	171062892	rs1795248	T	C	1.82639e-07
	1	171078569	rs1736556	C	G	3.3362e-07
	1	171080485	rs2075992	C	T	3.07781e-07
	1	171088771	rs199549183	C	CA	2.09661e-07
	1	171088773	rs56677244	A	AC	2.09697e-07
	1	171091875	rs1795240	A	G	3.72391e-07
	1	171098893	rs1114954	T	C	2.47289e-07
	1	171110055	rs1736564	T	C	1.94317e-07
	1	171111365	rs1795241	G	T	2.53267e-07
	1	171112490	rs1736565	C	T	1.6794e-07
	1	171116404	rs1795243	C	A	1.6794e-07
	3	54795089	rs138456450	T	TC	3.73533e-07	CACNA2D3
	3	171953714	rs62281790	A	G	2.97078e-07	FNDC3B
	3	171970471	rs7611421	T	C	2.87952e-07
	3	171992912	rs10513699	T	G	2.69969e-07
	3	180177023	rs13078537	T	C	2.08235e-07
	5	73975587	rs79129220	T	C	4.6575e-07	HEXB
	7	114398325	rs4727803	C	T	2.44437e-07	FOXP2, MDFIC
	7	114402551	rs6963018	A	G	2.44437e-07
	7	114403944	rs7793910	T	C	2.44437e-07
	7	114404097	rs143268864	G	A	2.44437e-07
	7	114405731	rs1448344	G	A	2.44437e-07
	7	114407681	rs7794943	G	A	2.44411e-07
	7	114413238	rs10258661	T	C	2.45733e-07
	7	114414094	rs1375092	G	A	4.32252e-07
	7	114436184	rs2396768	C	G	2.07529e-07
	7	114442336	rs12705994	T	C	1.79044e-07
	7	114447648	rs1448351	A	G	1.78417e-07
	7	114451087	rs12537370	A	T	1.74533e-07
	7	114466544	rs6967545	G	C	2.64375e-07
	7	114468870	rs9641522	T	G	2.60536e-07
	7	114479471	rs6970385	A	G	2.63905e-07
	7	114483251	rs5886735	ACT	A	2.6421e-07
	9	82932146	rs1572143	G	A	3.67758e-07
	15	33444215	rs71462850	G	A	1.79268e-07	FMN1
	18	33333724	rs112458231	C	T	3.16256e-07	LOC105372064, GALNT1, NRBF2P1
	18	33336627	rs148830263	CA	C	2.54425e-07

### Sheet: Table S6
Table S6. Phewas screening in the IEU database using a P < 5x10-7 threshold
RSID	Sampel size	P-value	ea	nea	eaf	IEU Study ID	Trait
rs12698845	165649	1.16466e-12	T	A	0.113504	ukb-d-2395_1	Hair/balding pattern: Pattern 1
rs12698845	257841	2.90998e-10	T	A	0.1037	ebi-a-GCST006572	Cognitive performance
rs12698845	461950	9.09997e-10	T	A	0.11311	ukb-b-10787	Standing height
rs12698845	269867	8.73494e-09	T	A	NA	ebi-a-GCST006250	Intelligence
rs17141190	165649	1.02967e-12	G	C	0.113483	ukb-d-2395_1	Hair/balding pattern: Pattern 1
rs17141190	257841	3.11997e-10	G	C	0.1037	ebi-a-GCST006572	Cognitive performance
rs17141190	461950	5.80003e-10	G	C	0.11309	ukb-b-10787	Standing height
rs17141190	269867	1.093e-08	G	C	NA	ebi-a-GCST006250	Intelligence
rs148396027	165649	8.85319e-13	G	GAATA	0.11397	ukb-d-2395_1	Hair/balding pattern: Pattern 1
rs13230441	165649	1.26882e-12	T	C	0.114011	ukb-d-2395_1	Hair/balding pattern: Pattern 1
rs13230441	257841	2.86003e-10	T	C	0.1037	ebi-a-GCST006572	Cognitive performance
rs13230441	461950	9.29994e-10	T	C	0.113679	ukb-b-10787	Standing height
rs13230441	269867	8.18502e-09	T	C	NA	ebi-a-GCST006250	Intelligence
rs58138979	30730	2.24517e-07	G	A	0.100624	eqtl-a-ENSG00000067221	ENSG00000067221
rs6608461	368929	1.59993e-13	C	G	0.548737	ebi-a-GCST90012110	Sex hormone-binding globulin levels adjusted for BMI
rs6608461	370125	7.19946e-12	C	G	0.548731	ebi-a-GCST90012111	Sex hormone-binding globulin levels
rs6608461	312215	3.38267e-10	C	G	0.54901	ukb-d-30830_irnt	SHBG
rs6608461	180726	5.49997e-09	C	G	0.54844	ebi-a-GCST90012109	Sex hormone-binding globulin levels
rs6608461	180094	6.59994e-09	C	G	0.548455	ebi-a-GCST90012108	Sex hormone-binding globulin levels adjusted for BMI
rs6608461	312215	2.02279e-08	C	G	0.54901	ukb-d-30830_raw	SHBG
rs6608461	na	2.59998e-08	C	G	0.548128	ieu-b-4871	Sex hormone binding globulin (SHBG)
rs6608461	na	3.40001e-07	C	G	0.548202	ieu-b-4870	Sex hormone binding globulin (SHBG)
rs66501104	na	na	na	na	na	na	na
rs1736561	368929	1.80011e-13	A	G	0.547902	ebi-a-GCST90012110	Sex hormone-binding globulin levels adjusted for BMI
rs1736561	370125	8.49963e-12	A	G	0.547895	ebi-a-GCST90012111	Sex hormone-binding globulin levels
rs1736561	312215	5.15715e-10	A	G	0.54811	ukb-d-30830_irnt	SHBG
rs1736561	180094	8e-09	A	G	0.547653	ebi-a-GCST90012108	Sex hormone-binding globulin levels adjusted for BMI
rs1736561	180726	8.30004e-09	A	G	0.547644	ebi-a-GCST90012109	Sex hormone-binding globulin levels
rs1736561	na	2.90001e-08	A	G	0.547385	ieu-b-4871	Sex hormone binding globulin (SHBG)
rs1736561	312215	3.02343e-08	A	G	0.54811	ukb-d-30830_raw	SHBG
rs1736561	na	3.40001e-07	A	G	0.547421	ieu-b-4870	Sex hormone binding globulin (SHBG)
rs35525949	368929	7.8001e-13	TC	T	0.535895	ebi-a-GCST90012110	Sex hormone-binding globulin levels adjusted for BMI
rs35525949	370125	5.00035e-11	TC	T	0.535885	ebi-a-GCST90012111	Sex hormone-binding globulin levels
rs35525949	312215	5.91317e-10	TC	T	0.53628	ukb-d-30830_irnt	SHBG
rs35525949	312215	1.52128e-08	TC	T	0.53628	ukb-d-30830_raw	SHBG
rs35525949	180094	2.39999e-08	TC	T	0.53577	ebi-a-GCST90012108	Sex hormone-binding globulin levels adjusted for BMI
rs35525949	180726	3.40001e-08	TC	T	0.535754	ebi-a-GCST90012109	Sex hormone-binding globulin levels
rs35525949	na	4.09996e-08	T	TC	0.464474	ieu-b-4871	Sex hormone binding globulin (SHBG)
rs35525949	na	2.80001e-07	T	TC	0.464608	ieu-b-4870	Sex hormone binding globulin (SHBG)
rs1795248	368929	1.9002e-13	C	T	0.544486	ebi-a-GCST90012110	Sex hormone-binding globulin levels adjusted for BMI
rs1795248	370125	8.00018e-12	C	T	0.544477	ebi-a-GCST90012111	Sex hormone-binding globulin levels
rs1795248	312215	6.48381e-10	C	T	0.54484	ukb-d-30830_irnt	SHBG
rs1795248	180094	2.19999e-08	C	T	0.544338	ebi-a-GCST90012108	Sex hormone-binding globulin levels adjusted for BMI
rs1795248	180726	2.39999e-08	C	T	0.544329	ebi-a-GCST90012109	Sex hormone-binding globulin levels
rs1795248	312215	2.44512e-08	C	T	0.54484	ukb-d-30830_raw	SHBG
rs1795248	na	7.10003e-08	C	T	0.54407	ieu-b-4871	Sex hormone binding globulin (SHBG)
rs1795248	na	1.40001e-07	C	T	0.543967	ieu-b-4870	Sex hormone binding globulin (SHBG)
rs1736556	368929	3.19963e-13	G	C	0.544107	ebi-a-GCST90012110	Sex hormone-binding globulin levels adjusted for BMI
rs1736556	370125	1.20005e-11	G	C	0.544098	ebi-a-GCST90012111	Sex hormone-binding globulin levels
rs1736556	312215	9.3377e-10	G	C	0.54446	ukb-d-30830_irnt	SHBG
rs1736556	180094	2.19999e-08	G	C	0.543956	ebi-a-GCST90012108	Sex hormone-binding globulin levels adjusted for BMI
rs1736556	180726	2.69998e-08	G	C	0.543949	ebi-a-GCST90012109	Sex hormone-binding globulin levels
rs1736556	312215	3.52274e-08	G	C	0.54446	ukb-d-30830_raw	SHBG
rs1736556	na	8e-08	G	C	0.543696	ieu-b-4871	Sex hormone binding globulin (SHBG)
rs1736556	na	2e-07	G	C	0.543603	ieu-b-4870	Sex hormone binding globulin (SHBG)
rs2075992	368929	4.30031e-13	T	C	0.543918	ebi-a-GCST90012110	Sex hormone-binding globulin levels adjusted for BMI
rs2075992	370125	1.50003e-11	T	C	0.543908	ebi-a-GCST90012111	Sex hormone-binding globulin levels
rs2075992	312215	9.25614e-10	T	C	0.54428	ukb-d-30830_irnt	SHBG
rs2075992	180094	2.19999e-08	T	C	0.543768	ebi-a-GCST90012108	Sex hormone-binding globulin levels adjusted for BMI
rs2075992	180726	2.69998e-08	T	C	0.543759	ebi-a-GCST90012109	Sex hormone-binding globulin levels
rs2075992	312215	4.20426e-08	T	C	0.54428	ukb-d-30830_raw	SHBG
rs2075992	na	7.69999e-08	T	C	0.543506	ieu-b-4871	Sex hormone binding globulin (SHBG)
rs2075992	2773	1.47299e-07	T	C	0.5487	met-a-540	X-11786--methylcysteine
rs2075992	na	2.5e-07	T	C	0.543459	ieu-b-4870	Sex hormone binding globulin (SHBG)
rs199549183	na	na	na	na	na	na	na
rs56677244	368929	1.20005e-12	AC	A	0.532815	ebi-a-GCST90012110	Sex hormone-binding globulin levels adjusted for BMI
rs56677244	370125	3.59998e-11	AC	A	0.532809	ebi-a-GCST90012111	Sex hormone-binding globulin levels
rs56677244	312215	4.63895e-10	AC	A	0.53311	ukb-d-30830_irnt	SHBG
rs56677244	312215	1.8508e-08	AC	A	0.53311	ukb-d-30830_raw	SHBG
rs56677244	350470	2.73728e-08	AC	A	0.533695	ukb-d-30110_irnt	Platelet distribution width
rs56677244	na	4.30002e-08	AC	A	0.532673	ieu-b-110	LDL cholesterol
rs56677244	180094	5e-08	AC	A	0.532763	ebi-a-GCST90012108	Sex hormone-binding globulin levels adjusted for BMI
rs56677244	180726	5e-08	AC	A	0.532755	ebi-a-GCST90012109	Sex hormone-binding globulin levels
rs56677244	na	9.69996e-08	AC	A	0.532533	ieu-b-4871	Sex hormone binding globulin (SHBG)
rs56677244	431167	1.2e-07	AC	A	0.532607	ebi-a-GCST90002412	Low density lipoprotein cholesterol levels
rs56677244	344278	1.5223e-07	AC	A	0.53357	ukb-d-30690_raw	Cholesterol
rs56677244	344278	1.58789e-07	AC	A	0.53357	ukb-d-30690_irnt	Cholesterol
rs56677244	na	2.90001e-07	AC	A	0.532344	ieu-b-4870	Sex hormone binding globulin (SHBG)
rs56677244	na	4.09996e-07	AC	A	0.532707	ieu-b-108	apolipoprotein B
rs1795240	368929	1.59993e-12	G	A	0.531858	ebi-a-GCST90012110	Sex hormone-binding globulin levels adjusted for BMI
rs1795240	370125	4.60045e-11	G	A	0.531854	ebi-a-GCST90012111	Sex hormone-binding globulin levels
rs1795240	312215	5.21795e-10	G	A	0.53219	ukb-d-30830_irnt	SHBG
rs1795240	312215	1.97752e-08	G	A	0.53219	ukb-d-30830_raw	SHBG
rs1795240	180094	5.30005e-08	G	A	0.531789	ebi-a-GCST90012108	Sex hormone-binding globulin levels adjusted for BMI
rs1795240	180726	5.89997e-08	G	A	0.531777	ebi-a-GCST90012109	Sex hormone-binding globulin levels
rs1795240	na	8e-08	G	A	0.531664	ieu-b-110	LDL cholesterol
rs1795240	350470	8.46058e-08	G	A	0.532795	ukb-d-30110_irnt	Platelet distribution width
rs1795240	na	9.49992e-08	G	A	0.531503	ieu-b-4871	Sex hormone binding globulin (SHBG)
rs1795240	431167	1.89998e-07	G	A	0.531661	ebi-a-GCST90002412	Low density lipoprotein cholesterol levels
rs1795240	344278	1.97879e-07	G	A	0.53266	ukb-d-30690_raw	Cholesterol
rs1795240	344278	1.99839e-07	G	A	0.53266	ukb-d-30690_irnt	Cholesterol
rs1795240	na	3.09999e-07	G	A	0.531357	ieu-b-4870	Sex hormone binding globulin (SHBG)
rs1795240	2773	4.84697e-07	G	A	0.5408	met-a-540	X-11786--methylcysteine
rs1114954	368929	2.29985e-12	C	T	0.554021	ebi-a-GCST90012110	Sex hormone-binding globulin levels adjusted for BMI
rs1114954	370125	4.60045e-11	C	T	0.554016	ebi-a-GCST90012111	Sex hormone-binding globulin levels
rs1114954	312215	1.253e-10	C	T	0.55437	ukb-d-30830_irnt	SHBG
rs1114954	13476	7.92009e-09	C	T	0.821835	ebi-a-GCST90002350	Neutrophil count
rs1114954	312215	1.12029e-08	C	T	0.55437	ukb-d-30830_raw	SHBG
rs1114954	180094	1e-07	C	T	0.553944	ebi-a-GCST90012108	Sex hormone-binding globulin levels adjusted for BMI
rs1114954	180726	1.29999e-07	C	T	0.553937	ebi-a-GCST90012109	Sex hormone-binding globulin levels
rs1114954	na	1.6e-07	C	T	0.553717	ieu-b-4870	Sex hormone binding globulin (SHBG)
rs1114954	na	1.79999e-07	C	T	0.553742	ieu-b-4871	Sex hormone binding globulin (SHBG)
rs1114954	431167	1.89998e-07	C	T	0.553814	ebi-a-GCST90002412	Low density lipoprotein cholesterol levels
rs1114954	350470	3.01467e-07	C	T	0.55491	ukb-d-30110_irnt	Platelet distribution width
rs1114954	na	3.09999e-07	C	T	0.553904	ieu-b-110	LDL cholesterol
rs1736564	368929	7.29962e-13	C	T	0.532182	ebi-a-GCST90012110	Sex hormone-binding globulin levels adjusted for BMI
rs1736564	370125	1.9002e-11	C	T	0.532176	ebi-a-GCST90012111	Sex hormone-binding globulin levels
rs1736564	312215	2.27368e-10	C	T	0.53246	ukb-d-30830_irnt	SHBG
rs1736564	13476	6.45996e-10	C	T	0.815982	ebi-a-GCST90002350	Neutrophil count
rs1736564	312215	9.68947e-09	C	T	0.53246	ukb-d-30830_raw	SHBG
rs1736564	180094	8.30004e-08	C	T	0.532133	ebi-a-GCST90012108	Sex hormone-binding globulin levels adjusted for BMI
rs1736564	350470	8.51354e-08	C	T	0.533081	ukb-d-30110_irnt	Platelet distribution width
rs1736564	180726	8.9e-08	C	T	0.532121	ebi-a-GCST90012109	Sex hormone-binding globulin levels
rs1736564	na	1.09999e-07	C	T	0.531709	ieu-b-4870	Sex hormone binding globulin (SHBG)
rs1736564	na	1.09999e-07	C	T	0.532027	ieu-b-110	LDL cholesterol
rs1736564	na	1.40001e-07	C	T	0.531875	ieu-b-4871	Sex hormone binding globulin (SHBG)
rs1736564	344278	1.74462e-07	C	T	0.53293	ukb-d-30690_raw	Cholesterol
rs1736564	344278	1.76738e-07	C	T	0.53293	ukb-d-30690_irnt	Cholesterol
rs1736564	431167	3.40001e-07	C	T	0.53198	ebi-a-GCST90002412	Low density lipoprotein cholesterol levels
rs1795241	368929	1.10002e-12	T	G	0.531464	ebi-a-GCST90012110	Sex hormone-binding globulin levels adjusted for BMI
rs1795241	370125	2.70023e-11	T	G	0.531458	ebi-a-GCST90012111	Sex hormone-binding globulin levels
rs1795241	312215	3.50292e-10	T	G	0.53175	ukb-d-30830_irnt	SHBG
rs1795241	13476	1.43999e-09	T	G	0.816059	ebi-a-GCST90002350	Neutrophil count
rs1795241	312215	1.44881e-08	T	G	0.53175	ukb-d-30830_raw	SHBG
rs1795241	350470	7.69786e-08	T	G	0.532361	ukb-d-30110_irnt	Platelet distribution width
rs1795241	180094	8.50002e-08	T	G	0.53137	ebi-a-GCST90012108	Sex hormone-binding globulin levels adjusted for BMI
rs1795241	180726	9.09997e-08	T	G	0.531358	ebi-a-GCST90012109	Sex hormone-binding globulin levels
rs1795241	na	9.80009e-08	T	G	0.531324	ieu-b-110	LDL cholesterol
rs1795241	na	1.5e-07	T	G	0.531056	ieu-b-4870	Sex hormone binding globulin (SHBG)
rs1795241	na	1.89998e-07	T	G	0.531126	ieu-b-4871	Sex hormone binding globulin (SHBG)
rs1795241	344278	2.01419e-07	T	G	0.53221	ukb-d-30690_raw	Cholesterol
rs1795241	344278	2.0622e-07	T	G	0.53221	ukb-d-30690_irnt	Cholesterol
rs1795241	431167	3.29997e-07	T	G	0.531274	ebi-a-GCST90002412	Low density lipoprotein cholesterol levels
rs1736565	368929	1.20005e-12	T	C	0.531281	ebi-a-GCST90012110	Sex hormone-binding globulin levels adjusted for BMI
rs1736565	370125	2.49977e-11	T	C	0.531275	ebi-a-GCST90012111	Sex hormone-binding globulin levels
rs1736565	312215	2.78721e-10	T	C	0.53162	ukb-d-30830_irnt	SHBG
rs1736565	312215	1.22121e-08	T	C	0.53162	ukb-d-30830_raw	SHBG
rs1736565	180094	5.99998e-08	T	C	0.531168	ebi-a-GCST90012108	Sex hormone-binding globulin levels adjusted for BMI
rs1736565	180726	6.19998e-08	T	C	0.531156	ebi-a-GCST90012109	Sex hormone-binding globulin levels
rs1736565	na	9.20005e-08	T	C	0.531066	ieu-b-110	LDL cholesterol
rs1736565	350470	1.08161e-07	T	C	0.532241	ukb-d-30110_irnt	Platelet distribution width
rs1736565	na	1.29999e-07	T	C	0.530864	ieu-b-4871	Sex hormone binding globulin (SHBG)
rs1736565	na	1.89998e-07	T	C	0.530798	ieu-b-4870	Sex hormone binding globulin (SHBG)
rs1736565	344278	2.14689e-07	T	C	0.53209	ukb-d-30690_irnt	Cholesterol
rs1736565	344278	2.16192e-07	T	C	0.53209	ukb-d-30690_raw	Cholesterol
rs1736565	431167	4.09996e-07	T	C	0.53107	ebi-a-GCST90002412	Low density lipoprotein cholesterol levels
rs1795243	368929	1.20005e-12	A	C	0.531397	ebi-a-GCST90012110	Sex hormone-binding globulin levels adjusted for BMI
rs1795243	370125	2.49977e-11	A	C	0.531393	ebi-a-GCST90012111	Sex hormone-binding globulin levels
rs1795243	312215	2.66348e-10	A	C	0.53175	ukb-d-30830_irnt	SHBG
rs1795243	312215	1.1181e-08	A	C	0.53175	ukb-d-30830_raw	SHBG
rs1795243	180726	6.90001e-08	A	C	0.531297	ebi-a-GCST90012109	Sex hormone-binding globulin levels
rs1795243	180094	7.00003e-08	A	C	0.531309	ebi-a-GCST90012108	Sex hormone-binding globulin levels adjusted for BMI
rs1795243	na	7.59994e-08	A	C	0.53118	ieu-b-110	LDL cholesterol
rs1795243	na	1.29999e-07	A	C	0.530995	ieu-b-4871	Sex hormone binding globulin (SHBG)
rs1795243	350470	1.41651e-07	A	C	0.532372	ukb-d-30110_irnt	Platelet distribution width
rs1795243	na	1.5e-07	A	C	0.530892	ieu-b-4870	Sex hormone binding globulin (SHBG)
rs1795243	344278	1.87478e-07	A	C	0.53223	ukb-d-30690_raw	Cholesterol
rs1795243	344278	1.88621e-07	A	C	0.53223	ukb-d-30690_irnt	Cholesterol
rs1795243	431167	3.50002e-07	A	C	0.531189	ebi-a-GCST90002412	Low density lipoprotein cholesterol levels
rs138456450	na	na	na	na	na	na	na
rs62281790	na	na	na	na	na	na	na
rs7611421	na	na	na	na	na	na	na
rs10513699	na	na	na	na	na	na	na
rs13078537	na	na	na	na	na	na	na
rs79129220	9184	1.00046e-48	T	C	0.190128	eqtl-a-ENSG00000049860	ENSG00000049860
rs79129220	9184	5.86557e-10	T	C	0.190128	eqtl-a-ENSG00000164346	ENSG00000164346
rs4727803	204568	2.30001e-08	T	C	0.92632	ukb-b-5945	Relative age of first facial hair
rs4727803	462166	1.29999e-07	T	C	0.926269	ukb-b-9405	Waist circumference
rs4727803	461632	1.6e-07	T	C	0.926283	ukb-b-11842	Weight
rs4727803	454684	4.90004e-07	T	C	0.926333	ukb-b-8338	Arm fat mass (left)
rs4727803	454757	4.90004e-07	T	C	0.926335	ukb-b-6704	Arm fat mass (right)
rs6963018	204568	2.39999e-08	G	A	0.926322	ukb-b-5945	Relative age of first facial hair
rs6963018	462166	1.5e-07	G	A	0.926269	ukb-b-9405	Waist circumference
rs6963018	461632	1.7e-07	G	A	0.926282	ukb-b-11842	Weight
rs7793910	204568	2.80001e-08	C	T	0.926255	ukb-b-5945	Relative age of first facial hair
rs7793910	462166	1.6e-07	C	T	0.926203	ukb-b-9405	Waist circumference
rs7793910	461632	1.89998e-07	C	T	0.926216	ukb-b-11842	Weight
rs143268864	na	na	na	na	na	na	na
rs1448344	204568	3.50002e-08	A	G	0.926342	ukb-b-5945	Relative age of first facial hair
rs1448344	462166	1.2e-07	A	G	0.926284	ukb-b-9405	Waist circumference
rs1448344	461632	1.40001e-07	A	G	0.926298	ukb-b-11842	Weight
rs1448344	454757	4.70002e-07	A	G	0.926351	ukb-b-6704	Arm fat mass (right)
rs1448344	454684	4.70002e-07	A	G	0.926349	ukb-b-8338	Arm fat mass (left)
rs7794943	204568	1.89998e-08	A	G	0.926222	ukb-b-5945	Relative age of first facial hair
rs7794943	461632	2e-07	A	G	0.926182	ukb-b-11842	Weight
rs7794943	462166	2e-07	A	G	0.926168	ukb-b-9405	Waist circumference
rs10258661	204568	2.30001e-08	C	T	0.926343	ukb-b-5945	Relative age of first facial hair
rs10258661	462166	1.40001e-07	C	T	0.926287	ukb-b-9405	Waist circumference
rs10258661	461632	1.5e-07	C	T	0.926301	ukb-b-11842	Weight
rs10258661	454684	4.79999e-07	C	T	0.926351	ukb-b-8338	Arm fat mass (left)
rs10258661	454757	4.90004e-07	C	T	0.926353	ukb-b-6704	Arm fat mass (right)
rs1375092	204568	2.1e-08	A	G	0.926364	ukb-b-5945	Relative age of first facial hair
rs1375092	461632	1.40001e-07	A	G	0.926328	ukb-b-11842	Weight
rs1375092	462166	1.40001e-07	A	G	0.926314	ukb-b-9405	Waist circumference
rs1375092	454757	4.60002e-07	A	G	0.926381	ukb-b-6704	Arm fat mass (right)
rs1375092	454684	4.70002e-07	A	G	0.926379	ukb-b-8338	Arm fat mass (left)
rs2396768	204568	4.39997e-08	G	C	0.925	ukb-b-5945	Relative age of first facial hair
rs2396768	462166	5.69994e-08	G	C	0.924754	ukb-b-9405	Waist circumference
rs2396768	461632	1.6e-07	G	C	0.924773	ukb-b-11842	Weight
rs2396768	336227	1.92535e-07	G	C	0.925246	ukb-a-249	Weight
rs12705994	462166	5.39995e-08	C	T	0.924145	ukb-b-9405	Waist circumference
rs12705994	204568	1.09999e-07	C	T	0.92436	ukb-b-5945	Relative age of first facial hair
rs12705994	461632	2.39999e-07	C	T	0.924163	ukb-b-11842	Weight
rs12705994	336227	3.0304e-07	C	T	0.924761	ukb-a-249	Weight
rs1448351	462166	5.69994e-08	G	A	0.924128	ukb-b-9405	Waist circumference
rs1448351	204568	1.09999e-07	G	A	0.924351	ukb-b-5945	Relative age of first facial hair
rs1448351	461632	2.80001e-07	G	A	0.924145	ukb-b-11842	Weight
rs1448351	336227	3.33542e-07	G	A	0.924745	ukb-a-249	Weight
rs12537370	462166	5.49997e-08	T	A	0.924131	ukb-b-9405	Waist circumference
rs12537370	204568	1.09999e-07	T	A	0.924351	ukb-b-5945	Relative age of first facial hair
rs12537370	461632	2.59998e-07	T	A	0.924148	ukb-b-11842	Weight
rs12537370	336227	3.05204e-07	T	A	0.924746	ukb-a-249	Weight
rs6967545	462166	2.30001e-08	C	G	0.92519	ukb-b-9405	Waist circumference
rs9641522	462166	2.19999e-08	G	T	0.925006	ukb-b-9405	Waist circumference
rs6970385	462166	2e-08	G	A	0.924984	ukb-b-9405	Waist circumference
rs5886735	na	na	na	na	na	na	na
rs1572143	na	na	na	na	na	na	na
rs71462850	21121	7.23269e-27	G	A	0.130764	eqtl-a-ENSG00000248905	ENSG00000248905
rs112458231	29143	8.71967e-12	C	T	0.0485915	eqtl-a-ENSG00000153391	ENSG00000153391
rs112458231	29103	7.15319e-11	C	T	0.0485915	eqtl-a-ENSG00000141429	ENSG00000141429
rs148830263	na	na	na	na	na	na	na
Abbreviations: ea=effect allele ; nea=non-effect allele ; eaf=effect allele frequency

### Sheet: Table S7
Table S7. Phewas results for loci associated at suggestive genome-wide significance level with MANOCCA
Outcome	Locus			Best variants			Trait
	Chr	Position		RSID	min (P-value)*
Blood Biomarkers	7	69581572		rs148396027	8.9e-13		Hair/balding pattern ; Cognitive performance ; Standing height ; Intelligence
	15	74487024		rs58138979	2.2e-07		eQTL for STOML1
Flow cytometry	1	171085053		rs6608461	1.6e-13		Sex hormone binding globulin (SHBG) ; X-11786--methylcysteine ; Platelet distribution width ; Neutrophil count ; LDL cholesterol ; Low density lipoprotein cholesterol levels ; Cholesterol ; apolipoprotein B
	3	54795089		rs138456450	-		-
	3	171972366		rs10513699	-		-
	3	180177023		rs13078537	-		-
	5	73975587		rs79129220	1e-48		eQTL for HEXB and NSA2
	7	114432816		rs7794943	1.9e-08		Relative age of first facial hair ; Waist circumference ; Weight ; Arm fat mass
	9	82932146		rs1572143	-		-
	15	33444215		rs71462850	7.23e-27		eQTL for FMN1
	18	33335176		rs112458231	8.72e-12		eQTL for INO80C and GALNT1
* minimum (P-value) across all variants within a locus and across all phenotypes tested in the Phewas
